# CpG Atlas: A centralized multi-layer database and AI interface for DNA methylation research

**DOI:** 10.64898/2026.05.30.729020

**Authors:** Jenel F. Armstrong, Shawn Wahi, Daniel Borrus, Raghav Sehgal, Syed Rizvi, Shiyang Zhang, Macsue Jacques, Nir Eynon, David van Dijk, Albert Higgins-Chen

## Abstract

DNA methylation research has vastly expanded over the past decade, producing a wealth of epigenome-wide association studies, biomarker algorithms such as epigenetic clocks, technical performance analyses, and functional annotations for CpG sites. However, these resources remain fragmented across dozens of databases and supplementary files within manuscripts, forcing researchers to spend time and effort on data cleaning and integration prior to meaningful analyses. No single resource currently unifies this information into a centralized, easy-to-query framework. Here, we present CpG Atlas, a curated relational database that integrates 18 distinct annotation layers encompassing over 1.2 million CpG sites across all four generations of Illumina methylation arrays (HM450K, EPIC v1, EPIC v2, and MSA). Built on a snowflake schema with a canonical probe identifier hub implemented in SQL, CpG Atlas consolidates over 800,000 CpG-trait associations, results from Mendelian randomization analyses, CpG membership across 81 epigenetic clocks, array manifest information, and probe reliability data. It further includes specialized layers such as solo-WCGW, CoRSIVs, PRC2 binding, transposon and retroelement annotations, tissue-specific differentially methylated positions across 17 tissues, and hallmarks of aging and cancer. To maximize utility and ease of use, the database is paired with an interactive web tool and a natural language-to-SQL query interface, enabling users to quickly perform complex multi-dimensional queries. Detailed documentation about every data source and table is also provided, facilitating the identification and interpretation of relevant studies. We demonstrate the utility of CpG Atlas through two case studies: a systematic enrichment analysis revealing distinct functional signatures across 16 epigenetic clocks, and an iterative biomarker discovery workflow for IBD that leverages cross-layer integration. Because it is readily scalable simply by adding or updating tables in the database, CpG Atlas provides a continuously evolving and extensible infrastructure for the epigenetics community that supports collaborative research, interpretable biomarker development, and integrative analyses across the growing landscape of epigenetic data.
