## Supplementary_Data for "CpG Atlas: A centralized multi-layer database and AI interface for DNA methylation research": Supplementary_Table_1.xlsx

### Sheet: Table S1 – Data Layers
Category	Layer Name	Atlas Dataset(s)	Source	Dataset Link	PMID	Description
1. Array Manifests & Technical Quality	Array Manifests	cpg_id_map, manifest_450k, manifest_epic_v1, manifest_epic_v2, manifest_msa	Illumina	https://support.illumina.com/downloads/infinium_humanmethylation450_product_files.html	N/A	Cross-platform probe ID mapping and Illumina manifest annotations for all four array generations. Hub table (cpg_id_map) links ProbeIDs across platforms.
1. Array Manifests & Technical Quality	ICC Probe Reliability	icc_combined	Bose et al. 2014; Sugden et al. 2020; Zhang et al. 2024; Logue et al. 2017	https://www.cell.com/patterns/fulltext/S2666-3899(20)30014-3?_returnURL=https%3A%2F%2Flinkinghub.elsevier.com%2Fretrieve%2Fpii%2FS2666389920300143%3Fshowall%3Dtrue; https://bmcbioinformatics.biomedcentral.com/articles/10.1186/1471-2105-15-312#additional-information; https://www.tandfonline.com/doi/full/10.1080/15592294.2024.2333660#d1e488	25239148; 32885222; 38564759; 28809127	Per-probe intraclass correlation coefficients (ICC) from 4 independent technical replicate studies.
1. Array Manifests & Technical Quality	450K–EPIC Correlation	icc_correlation_logue	Logue et al. 2017	https://www.tandfonline.com/doi/suppl/10.2217/epi-2017-0078?scroll=top	28809127	Site-level Pearson correlation between 450K and EPICv1 beta values across 145 matched blood samples. Median r = 0.15; only ~10% of sites have r > 0.8.
2. Causal & Associational Evidence	EWAS Atlas Associations	ewas_atlas_associations, ewas_atlas_cohorts, ewas_atlas_studies	Li et al. 2019; Xiong et al. 2022; Yang et al. 2026	https://ngdc.cncb.ac.cn/ewas/downloads	30364969;34718752;41243956	Manually curated EWAS associations from 1,568 publications; 880 traits; 248 tissues. Eligibility: P < 1×10⁻⁴ or adjusted P < 0.05.
2. Causal & Associational Evidence	EWAS Atlas Causation	ewas_atlas_meth_to_trait, ewas_atlas_trait_to_meth, ewas_atlas_meth_to_expr	Yang et al. 2026	https://ngdc.cncb.ac.cn/ewas/downloads	41243956	MR-derived causal relationships from EWAS Open Platform: methylation→trait (3,836), trait→methylation (45), methylation→expression (10,555).
2. Causal & Associational Evidence	Causal CpGs (Ying 2024)	causal_ying2024	Ying et al. 2024	https://www.nature.com/articles/s43587-023-00557-0#Sec24	38243142	Epigenome-wide Mendelian randomization (EWMR) identifying CpGs causally linked to Aging-GIP1. Source of DamAge, AdaptAge, CausAge clocks.
3. Functional & Biological Context	Hallmarks of Aging & Cancer	hallmarks_aging_cancer	Herzog et al. 2025	https://www.nature.com/articles/s43856-025-00739-4#Sec28	40175686	CpGs associated with cellular senescence (8,399), proliferation (39,221), and polycomb-regulated cancer genes (PCGT; 2,577). Discordant tissue aging patterns in cancer.
3. Functional & Biological Context	PRC2 Binding	prc2_binding_moqri	Moqri et al. 2024	https://github.com/moqri/PRC2-AgeIndex/tree/main/PRC2-AgeIndex_Manuscript_Figures/results	39009581	CpGs ranked by PRC2 (EZH2/SUZ12) ChIP-seq binding intensity at low-methylated regions. ~90% of age-dependent methylation gain occurs at PRC2-bound CpGs.
3. Functional & Biological Context	Immune Cell Invariant CpGs	immune_invariant_tomusiak	Tomusiak et al. 2024	https://zenodo.org/records/10426597	39095531	CpGs whose methylation tracks cell-intrinsic aging independently of CD8⁺ T-cell composition. Essential filter for robust aging clock validation in blood.
3. Functional & Biological Context	CoRSIVs	corsiv_gunasekara	Gunasekara et al. 2023	https://genomebiology.biomedcentral.com/articles/10.1186/s13059-022-02827-3#Sec14	36631879	Correlated regions of systemic interindividual variation: regions where blood methylation reliably predicts methylation in internal organs.
3. Functional & Biological Context	Solo-WCGW	solo_wcgw	Zhou et al. 2018	https://zwdzwd.github.io/pmd	29610480	Isolated CpGs in WCGW sequence context within partially methylated (PMD) or highly methylated (HMD) domains.
3. Functional & Biological Context	Functional Annotations	func_annot_450k, func_annot_epic_v1, func_annot_epic_v2	Goldberg et al. 2025	https://github.com/zhou-lab/knowYourCG	41134907	Per-probe annotations: TF binding sites (ENCODE ChIP-seq), 15-state ChromHMM chromatin states (Roadmap Epigenomics), histone modifications.
3. Functional & Biological Context	GO & KEGG Terms	go_kegg_map, go_reference, kegg_reference	Li et al. 2025	https://pmc.ncbi.nlm.nih.gov/articles/instance/12272452/	40616903	Mapping of CpG sites to biological pathways via nearest gene (±20 kb): 2,779 GO terms, 369 KEGG pathways.
4. Tissue Specificity	Tissue-Specific Aging	tissue_specific_dm	Jacques et al. 2025	https://bioinformatics.erc.monash.edu/apps/human-aging-atlas/	N/A	Meta-analysis of age-differential methylation across 17 tissues using 131 datasets (>15,000 methylomes).
4. Tissue Specificity	Tissue-Unique CpGs	tissue_unique_sagy	Sagy et al. 2025	https://link.springer.com/article/10.1007/s11357-025-01767-7#Sec22	40643796	CpGs uniquely hypo- or hypermethylated in one specific tissue relative to all others. Methylation regresses toward the mean in disease states.
5. Repetitive Elements	Transposon CpGs	transposon_morandini	Morandini et al. 2024	https://www.nature.com/articles/s43587-024-00757-2#Sec24	39604704	CpGs within transposable elements annotated by class (LINE, SINE, LTR, DNA). Per-probe age drift rates; young L1s lose methylation fastest after age 65.
5. Repetitive Elements	Retroelement CpGs	retroelements_ndhlovu	Ndhlovu et al. 2024	https://onlinelibrary.wiley.com/action/downloadSupplement?doi=10.1111%2Facel.14288&file=acel14288-sup-0001-DataS1.xlsx	39092674	CpGs within locus-specific HERVs and L1s via Telescope. Source of RetroAge clock; HIV-associated accelerated aging reversed by ART.
6. Clock Membership	Clock Membership	clock_membership	methylCIPHER	https://github.com/HigginsChenLab/methylCIPHER	N/A	Binary probe membership matrix for 81 published epigenetic clocks.
