## Supplementary_Data for "CpG Atlas: A centralized multi-layer database and AI interface for DNA methylation research": Supplementary_Table_3.csv

model	category	exact_match	execution_success	judge_correct	judge_correct_or_partial	n
Base Qwen2.5-Coder-7B	COMPLEX	0.03225806451612903	0.1935483870967742	0.06451612903225806	0.7741935483870968	31
Base Qwen2.5-Coder-7B	CONCEPT	0.09090909090909091	0.5	0.22727272727272727	0.7272727272727273	22
Base Qwen2.5-Coder-7B	FILTER	0.2413793103448276	0.5172413793103449	0.4482758620689655	0.896551724137931	29
Base Qwen2.5-Coder-7B	JOIN	0.07692307692307693	0.11538461538461539	0.07692307692307693	1.0	26
Base Qwen2.5-Coder-7B	SIMPLE	0.48148148148148145	0.8518518518518519	0.7037037037037037	0.8888888888888888	27
Fine-tuned Qwen2.5-Coder-7B	COMPLEX	0.12903225806451613	0.7096774193548387	0.3225806451612903	0.8064516129032258	31
Fine-tuned Qwen2.5-Coder-7B	CONCEPT	0.36363636363636365	0.9545454545454546	0.5	0.7272727272727273	22
Fine-tuned Qwen2.5-Coder-7B	FILTER	0.41379310344827586	0.9310344827586207	0.7241379310344828	0.9655172413793104	29
Fine-tuned Qwen2.5-Coder-7B	JOIN	0.2692307692307692	0.8846153846153846	0.5	0.9230769230769231	26
Fine-tuned Qwen2.5-Coder-7B	SIMPLE	0.8148148148148148	1.0	1.0	1.0	27
GPT-5.4 mini	COMPLEX	0.12903225806451613	0.9032258064516129	0.7096774193548387	1.0	31
GPT-5.4 mini	CONCEPT	0.045454545454545456	1.0	0.8181818181818182	1.0	22
GPT-5.4 mini	FILTER	0.27586206896551724	0.8620689655172413	0.7931034482758621	1.0	29
GPT-5.4 mini	JOIN	0.15384615384615385	0.9615384615384616	0.7307692307692307	0.9230769230769231	26
GPT-5.4 mini	SIMPLE	0.6666666666666666	0.9629629629629629	0.9629629629629629	1.0	27
