## Supplementary_Data for "CpG Atlas: A centralized multi-layer database and AI interface for DNA methylation research": Supplementary_Table_4.csv

clock	annotation	n_clock	n_annot	n_overlap	log2_OR	p_value	p_adj_fdr	sig_stars
Hannum	CpG Island: Island	71	150254	31	0.7905461391807277	0.028512005129351946	0.06606919809284313
Horvath1	CpG Island: Island	353	150254	135	0.46714220516146987	0.0036068899071852083	0.009251259609268932	**
Horvath2	CpG Island: Island	391	150254	113	-0.14072092400512518	0.41245662153075513	0.576337696887308
Zhang2019	CpG Island: Island	514	150254	145	-0.18961110674693943	0.19584481197839812	0.33402973007483133
DNAmTL	CpG Island: Island	140	150254	36	-0.37246418594736214	0.21232153886361674	0.3506539827326466
PhenoAge	CpG Island: Island	513	150254	170	0.14563525490606974	0.3038020756449627	0.4725810065588309
GrimAgeV1	CpG Island: Island	1030	150254	242	-0.5461050237499852	2.710899102195048e-07	1.0234405599298159e-06	***
DunedinPoAm38	CpG Island: Island	46	150254	10	-0.6899034347416882	0.2336430485563028	0.37561753260726194
DunedinPACE	CpG Island: Island	173	150254	28	-1.2147569307920203	3.827573190077635e-05	0.00011798757723542067	***
CausAge	CpG Island: Island	585	150254	141	-0.49726921906309235	0.0004052494966406654	0.001153930770095454	**
AdaptAge	CpG Island: Island	999	150254	188	-0.9525041208240543	1.4199428666596557e-16	8.674560058138988e-16	***
DamAge	CpG Island: Island	1089	150254	261	-0.5084871755060894	7.314664289692362e-07	2.6427174207920794e-06	***
DNAmIC	CpG Island: Island	91	150254	31	0.20549757780223957	0.5953794838386689	0.7783949671976371
DNAmFI_Li	CpG Island: Island	20	150254	3	-1.3443923316856672	0.19339483094599197	0.33153399590741484
IntrinClock	CpG Island: Island	380	150254	172	0.8847346472162311	2.1642081219481024e-09	9.322742679161056e-09	***
RetroAge450K	CpG Island: Island	1317	150254	82	-2.7591266829494567	8.1359570071885e-84	1.822454369610224e-82	***
Hannum	CpG Island: Shore	71	112067	20	0.38635246020544145	0.3804117286150699	0.553326150712829
Horvath1	CpG Island: Shore	353	112067	147	1.2510587820833146	2.095008628279979e-16	1.2570051769679876e-15	***
Horvath2	CpG Island: Shore	391	112067	107	0.3287898323303796	0.05087640309670877	0.1111997256741422
Zhang2019	CpG Island: Shore	514	112067	183	0.882880362655999	2.2413397358069452e-11	1.0914350017842516e-10	***
DNAmTL	CpG Island: Shore	140	112067	41	0.46513007065487105	0.10040277538111868	0.19926188714999685
PhenoAge	CpG Island: Shore	513	112067	195	1.0325202891409848	1.490286170660218e-15	8.48705344647175e-15	***
GrimAgeV1	CpG Island: Shore	1030	112067	293	0.4069526459795713	4.9990927396029946e-05	0.00015132388833392847	***
DunedinPoAm38	CpG Island: Shore	46	112067	13	0.3928747115131404	0.50978134886449	0.6878977237689503
DunedinPACE	CpG Island: Shore	173	112067	49	0.397454657328873	0.12179989262512701	0.23252706773887885
CausAge	CpG Island: Shore	585	112067	189	0.670579796154454	1.5097261917507605e-07	5.764409095775631e-07	***
AdaptAge	CpG Island: Shore	999	112067	400	1.1570763181835055	6.2102384230019065e-37	6.955467033762135e-36	***
DamAge	CpG Island: Shore	1089	112067	342	0.6111985745841438	8.495773780101217e-11	4.077971414448584e-10	***
DNAmIC	CpG Island: Shore	91	112067	28	0.5669813585873205	0.10591058642474488	0.2081050119223057
DNAmFI_Li	CpG Island: Shore	20	112067	6	0.5144199617874831	0.638891417338543	0.7980205064154292
IntrinClock	CpG Island: Shore	380	112067	111	0.4601329941544806	0.00548697073556492	0.013656460497406021	*
RetroAge450K	CpG Island: Shore	1317	112067	107	-1.7658382465126488	7.309184156124549e-38	8.771020987349458e-37	***
Hannum	CpG Island: Shelf	71	47144	5	-0.5053165951226993	0.5764934935762803	0.7626055663056307
Horvath1	CpG Island: Shelf	353	47144	6	-2.6375744012217206	5.914215793570213e-07	2.1599744637386863e-06	***
Horvath2	CpG Island: Shelf	391	47144	31	-0.32067929979794596	0.26953885989744936	0.4271936647431273
Zhang2019	CpG Island: Shelf	514	47144	28	-0.900986969967931	0.0014215872492041324	0.0037908993312110195	**
DNAmTL	CpG Island: Shelf	140	47144	18	0.45655070365132755	0.2645976135999396	0.42134975435819766
PhenoAge	CpG Island: Shelf	513	47144	11	-2.2962144793822667	1.098611732828036e-08	4.5572042250644454e-08	***
GrimAgeV1	CpG Island: Shelf	1030	47144	100	-1.714720237983156e-05	0.999999999	0.9999999990000001
DunedinPoAm38	CpG Island: Shelf	46	47144	5	0.18160779375174319	0.986517322246385	0.9999999990000001
DunedinPACE	CpG Island: Shelf	173	47144	21	0.36174604496693596	0.34148907008055296	0.5122336051208294
CausAge	CpG Island: Shelf	585	47144	43	-0.4391387888073086	0.06318318401737205	0.13351918131972962
AdaptAge	CpG Island: Shelf	999	47144	57	-0.8308373133579517	2.3978638646648098e-05	7.529740733900712e-05	***
DamAge	CpG Island: Shelf	1089	47144	90	-0.25580838863400873	0.11865614121059884	0.22912910026874259
DNAmIC	CpG Island: Shelf	91	47144	6	-0.6073109320974005	0.4083409742516255	0.576337696887308
DNAmFI_Li	CpG Island: Shelf	20	47144	3	0.7147491327542611	0.6733160494094493	0.834812518825
IntrinClock	CpG Island: Shelf	380	47144	19	-1.0313207379728	0.0025714600436638666	0.006697756392798908	**
RetroAge450K	CpG Island: Shelf	1317	47144	107	-0.2828197042311053	0.057702698615714816	0.12428273548000114
Hannum	CpG Island: Open Sea	71	176113	15	-1.087327688477275	0.011387853612791123	0.027330848670698696	*
Horvath1	CpG Island: Open Sea	353	176113	65	-1.3350930262527436	4.3932856518275914e-12	2.3064749672094856e-11	***
Horvath2	CpG Island: Open Sea	391	176113	140	-0.02900898602765661	0.8902939279719788	0.9999999990000001
Zhang2019	CpG Island: Open Sea	514	176113	158	-0.3590435333617782	0.01037849878042996	0.025269388334959904	*
DNAmTL	CpG Island: Open Sea	140	176113	45	-0.2648019345055386	0.3535939277971842	0.5204831009769452
PhenoAge	CpG Island: Open Sea	513	176113	137	-0.6439131412010016	8.140584220487407e-06	2.7628649475593624e-05	***
GrimAgeV1	CpG Island: Open Sea	1030	176113	395	0.12864698133544938	0.17445240443453885	0.30689009366494796
DunedinPoAm38	CpG Island: Open Sea	46	176113	18	0.17586184620575496	0.8022968082862298	0.9627561699434758
DunedinPACE	CpG Island: Open Sea	173	176113	75	0.4275412737090676	0.06299162538368328	0.13351918131972962
CausAge	CpG Island: Open Sea	585	176113	212	-0.0018387358007147727	0.999999999	0.9999999990000001
AdaptAge	CpG Island: Open Sea	999	176113	354	-0.05238217837577045	0.6062375114359789	0.7826548946467762
DamAge	CpG Island: Open Sea	1089	176113	396	0.0059332365448476285	0.9731464198138	0.9999999990000001
DNAmIC	CpG Island: Open Sea	91	176113	26	-0.5087433011489795	0.1560779201606546	0.28194721061279543
DNAmFI_Li	CpG Island: Open Sea	20	176113	8	0.2283219365679562	0.9088147295347758	0.9999999990000001
IntrinClock	CpG Island: Open Sea	380	176113	78	-1.1404971496032752	2.429724414337161e-10	1.1498414129820933e-09	***
RetroAge450K	CpG Island: Open Sea	1317	176113	1021	2.6065962863269245	4.941451704210103e-213	2.371896818020849e-211	***
Hannum	ICC: Poor (<0.40)	71	320911	22	-2.118230466182414	9.220959385656629e-10	4.13098980477417e-09	***
Horvath1	ICC: Poor (<0.40)	353	320911	195	-0.6595802502683582	2.134678005616222e-05	6.766526508368402e-05	***
Horvath2	ICC: Poor (<0.40)	391	320911	123	-2.087993336277711	4.2185985405628053e-47	5.4517273447273176e-46	***
Zhang2019	ICC: Poor (<0.40)	514	320911	139	-2.3970916962331583	1.07600487845831e-77	2.259610244762451e-76	***
DNAmTL	ICC: Poor (<0.40)	140	320911	25	-3.1651511471384257	5.4429048757342636e-33	5.378870700725625e-32	***
PhenoAge	ICC: Poor (<0.40)	513	320911	274	-0.7663196477521342	1.731891067379831e-09	7.656781561047673e-09	***
GrimAgeV1	ICC: Poor (<0.40)	1030	320911	411	-1.557007367107101	2.284988769212604e-70	4.5162130967966755e-69	***
DunedinPoAm38	ICC: Poor (<0.40)	46	320911	13	-2.30680688921722	1.412987378659868e-07	5.457054703789835e-07	***
DunedinPACE	ICC: Poor (<0.40)	173	320911	6	-5.762800476125118	3.482696643444716e-67	6.158874064196972e-66	***
CausAge	ICC: Poor (<0.40)	585	320911	206	-1.8445732513602664	8.486492077982164e-56	1.2961187900918216e-54	***
AdaptAge	ICC: Poor (<0.40)	999	320911	228	-2.726064266764968	2.235189091548823e-183	9.387794184505057e-182	***
DamAge	ICC: Poor (<0.40)	1089	320911	337	-2.125693608926593	1.9660791304936828e-132	6.005478071326158e-131	***
DNAmIC	ICC: Poor (<0.40)	91	320911	33	-1.776568537597488	3.655066456276528e-09	1.535127911636142e-08	***
DNAmFI_Li	ICC: Poor (<0.40)	20	320911	3	-3.4652575839883593	4.435256741047616e-06	1.5523398593666655e-05	***
IntrinClock	ICC: Poor (<0.40)	380	320911	164	-1.3611134881611688	6.0064766880347815e-21	4.9223808955602115e-20	***
RetroAge450K	ICC: Poor (<0.40)	1317	320911	732	-0.6410546811250609	9.32583573161166e-16	5.402553113485376e-15	***
Hannum	ICC: Moderate (0.40–0.75)	71	120120	43	2.224545071342614	6.970600167216733e-12	3.603264086438188e-11	***
Horvath1	ICC: Moderate (0.40–0.75)	353	120120	129	0.8097672072221694	3.760109724458136e-07	1.4037742971310373e-06	***
Horvath2	ICC: Moderate (0.40–0.75)	391	120120	234	2.183166479613213	7.411277128557352e-58	1.1858043405691763e-56	***
Zhang2019	ICC: Moderate (0.40–0.75)	514	120120	333	2.488052049188848	6.735454945201297e-98	1.7408560473751045e-96	***
DNAmTL	ICC: Moderate (0.40–0.75)	140	120120	82	2.105556456512364	4.326899138527017e-20	3.3041775239660853e-19	***
PhenoAge	ICC: Moderate (0.40–0.75)	513	120120	193	0.8768142612950418	1.883559204419979e-11	9.306998421839897e-11	***
GrimAgeV1	ICC: Moderate (0.40–0.75)	1030	120120	392	0.9047214674664678	5.066967313642825e-23	4.480265835221024e-22	***
DunedinPoAm38	ICC: Moderate (0.40–0.75)	46	120120	25	1.856985391718614	7.3440519352532175e-06	2.5179606635153888e-05	***
DunedinPACE	ICC: Moderate (0.40–0.75)	173	120120	127	3.0716964968816782	3.1571179836535043e-49	4.24316657003031e-48	***
CausAge	ICC: Moderate (0.40–0.75)	585	120120	289	1.5730077800004443	3.233732194754999e-43	4.024200064583999e-42	***
AdaptAge	ICC: Moderate (0.40–0.75)	999	120120	587	2.1213854732166157	6.422127769004301e-137	2.157834930385445e-135	***
DamAge	ICC: Moderate (0.40–0.75)	1089	120120	579	1.7932514992970718	1.0935768904729916e-104	3.0620152933243764e-103	***
DNAmIC	ICC: Moderate (0.40–0.75)	91	120120	40	1.2550111423813348	3.664891745979468e-05	0.00011401885431936122	***
DNAmFI_Li	ICC: Moderate (0.40–0.75)	20	120120	14	2.8277661264005034	9.335560363393e-06	3.136748282100048e-05	***
IntrinClock	ICC: Moderate (0.40–0.75)	380	120120	157	1.0999563662565215	1.0689558689916738e-13	5.986152866353373e-13	***
RetroAge450K	ICC: Moderate (0.40–0.75)	1317	120120	412	0.47133554932212873	4.244202841784908e-08	1.6777084174585047e-07	***
Hannum	ICC: High (>0.75)	71	41455	4	-0.6448263759040761	0.5071983908795836	0.6871720134497584
Horvath1	ICC: High (>0.75)	353	41455	29	-0.060571019817973776	0.9034714542678937	0.9999999990000001
Horvath2	ICC: High (>0.75)	391	41455	34	0.029047424957816325	0.9827587694931761	0.9999999990000001
Zhang2019	ICC: High (>0.75)	514	41455	42	-0.06905602812670296	0.8272929814479582	0.978769161149697
DNAmTL	ICC: High (>0.75)	140	41455	33	1.7250696788575965	5.133616704434212e-10	2.3868884513471374e-09	***
PhenoAge	ICC: High (>0.75)	513	41455	46	0.07770842785725837	0.787650511537536	0.9519804743763025
GrimAgeV1	ICC: High (>0.75)	1030	41455	227	1.603944377829577	6.053493319033723e-54	8.474890646647213e-53	***
DunedinPoAm38	ICC: High (>0.75)	46	41455	8	1.1735687422726806	0.059391094407628506	0.12710450777683552
DunedinPACE	ICC: High (>0.75)	173	41455	40	1.6889475487043073	1.7076005850708933e-11	8.563489501251047e-11	***
CausAge	ICC: High (>0.75)	585	41455	86	0.8860841772999355	1.4111673118551055e-07	5.457054703789835e-07	***
AdaptAge	ICC: High (>0.75)	999	41455	183	1.2683453830282476	3.2045744613497493e-28	3.0763914828957595e-27	***
DamAge	ICC: High (>0.75)	1089	41455	173	1.0198203347991872	5.993023809285823e-18	4.1951166665000755e-17	***
DNAmIC	ICC: High (>0.75)	91	41455	18	1.4018311135004016	0.0002613809571121209	0.0007571034619799365	***
DNAmFI_Li	ICC: High (>0.75)	20	41455	3	0.9188901056378822	0.5259373597142937	0.7040436369083771
IntrinClock	ICC: High (>0.75)	380	41455	59	0.9785664560370099	1.7060614438886702e-06	6.098262182410566e-06	***
RetroAge450K	ICC: High (>0.75)	1317	41455	138	0.3274933587785011	0.013323943764257495	0.031750674502060414	*
Hannum	Hallmarks: Any	71	24279	5	0.5255459449985626	0.6049223158820294	0.7826548946467762
Horvath1	Hallmarks: Any	353	24279	24	0.4713375052303907	0.15296541324651527	0.2778182640585358
Horvath2	Hallmarks: Any	391	24279	36	0.9472011313594607	0.00021352922520576477	0.000623876692775104	***
Zhang2019	Hallmarks: Any	514	24279	29	0.1842679536356515	0.5707501933847805	0.7579923516888785
DNAmTL	Hallmarks: Any	140	24279	10	0.5476692506359754	0.33225332394985535	0.5074414402143246
PhenoAge	Hallmarks: Any	513	24279	26	0.02060492342267451	0.999999999	0.9999999990000001
GrimAgeV1	Hallmarks: Any	1030	24279	42	-0.30872393141883187	0.1977133581123559	0.33551357740278576
DunedinPoAm38	Hallmarks: Any	46	24279	3	0.40666279299216496	0.8923732377256195	0.9999999990000001
DunedinPACE	Hallmarks: Any	173	24279	8	-0.11844162875301166	0.9582511770864174	0.9999999990000001
CausAge	Hallmarks: Any	585	24279	21	-0.49982924691016467	0.14126191673446914	0.2593661422009925
AdaptAge	Hallmarks: Any	999	24279	60	0.28046053058471276	0.16521369821921003	0.2968545593671367
DamAge	Hallmarks: Any	1089	24279	78	0.5532332011584956	0.0013347425455412472	0.003587787962414873	**
DNAmIC	Hallmarks: Any	91	24279	6	0.42358353753242894	0.6476928802901732	0.8060178065833267
DNAmFI_Li	Hallmarks: Any	20	24279	2	1.0780588096103614	0.6079551413774065	0.7826548946467762
IntrinClock	Hallmarks: Any	380	24279	20	0.07805885138195844	0.9062932268951956	0.9999999990000001
RetroAge450K	Hallmarks: Any	1317	24279	111	0.8091571871496923	1.5824126977805e-08	6.484032517734732e-08	***
Hannum	Solo-WCGW (HMD)	71	10368	1	-0.6110007236815576	0.9895296792137104	0.9999999990000001
Horvath1	Solo-WCGW (HMD)	353	10368	5	-0.6030207057855878	0.45303185695414694	0.6249524401575975
Horvath2	Solo-WCGW (HMD)	391	10368	9	0.11094453963889489	0.9577361050304769	0.9999999990000001
Zhang2019	Solo-WCGW (HMD)	514	10368	17	0.6495743012239245	0.09164430029726434	0.18440720372004887
DNAmTL	Solo-WCGW (HMD)	140	10368	7	1.270998691810902	0.04008310155128239	0.09019253494436771
PhenoAge	Solo-WCGW (HMD)	513	10368	13	0.25330241597712544	0.636504302227611	0.7980053938376019
GrimAgeV1	Solo-WCGW (HMD)	1030	10368	13	-0.7725893383617823	0.06687735962004807	0.1395701418157525
DunedinPoAm38	Solo-WCGW (HMD)	46	10368	0		0.6228314302015622	0.7926155582590385
DunedinPACE	Solo-WCGW (HMD)	173	10368	4	0.11751977340551328	0.999999999	0.9999999990000001
CausAge	Solo-WCGW (HMD)	585	10368	28	1.2063865155544666	1.7446264891604215e-05	5.6195812466659746e-05	***
AdaptAge	Solo-WCGW (HMD)	999	10368	29	0.45558885242388486	0.11622925133520876	0.2270524909804078
DamAge	Solo-WCGW (HMD)	1089	10368	40	0.8078733266880445	0.0006500528182035701	0.0018201478909699964	**
DNAmIC	Solo-WCGW (HMD)	91	10368	3	0.644036871221423	0.6862493525215158	0.8477197884089313
DNAmFI_Li	Solo-WCGW (HMD)	20	10368	1	1.2705096257569881	0.9101368135654898	0.9999999990000001
IntrinClock	Solo-WCGW (HMD)	380	10368	5	-0.7109060273073882	0.3534555663652974	0.5204831009769452
RetroAge450K	Solo-WCGW (HMD)	1317	10368	20	-0.5018362972497021	0.1457794095177093	0.26620587824973
Hannum	Solo-WCGW (PMD)	71	6214	1	0.14019399836846352	0.999999999	0.9999999990000001
Horvath1	Solo-WCGW (PMD)	353	6214	3	-0.5971501673236762	0.6298462918308431	0.7926155582590385
Horvath2	Solo-WCGW (PMD)	391	6214	5	-0.0010742914304696918	0.999999999	0.9999999990000001
Zhang2019	Solo-WCGW (PMD)	514	6214	3	-1.1436035179635045	0.22688560817309522	0.36937480889502744
DNAmTL	Solo-WCGW (PMD)	140	6214	1	-0.8496717652551871	0.8264229605856188	0.978769161149697
PhenoAge	Solo-WCGW (PMD)	513	6214	3	-1.1407744610738482	0.22837055505179926	0.36937480889502744
GrimAgeV1	Solo-WCGW (PMD)	1030	6214	17	0.37340021820468744	0.35702119522813697	0.5215613982463218
DunedinPoAm38	Solo-WCGW (PMD)	46	6214	0		0.907400430987186	0.9999999990000001
DunedinPACE	Solo-WCGW (PMD)	173	6214	4	0.8689963399330031	0.3842457173615146	0.5564937975580556
CausAge	Solo-WCGW (PMD)	585	6214	5	-0.5891107959341491	0.4647221498343436	0.6373332340585284
AdaptAge	Solo-WCGW (PMD)	999	6214	9	-0.5127957540394391	0.3547340182253585	0.5204831009769452
DamAge	Solo-WCGW (PMD)	1089	6214	10	-0.48502300504601387	0.3537095422962908	0.5204831009769452
DNAmIC	Solo-WCGW (PMD)	91	6214	3	1.395418202119946	0.21289706094482116	0.3506539827326466
DNAmFI_Li	Solo-WCGW (PMD)	20	6214	0		0.999999999	0.9999999990000001
IntrinClock	Solo-WCGW (PMD)	380	6214	1	-2.2975074257634653	0.1246752121771594	0.23534197354789643
RetroAge450K	Solo-WCGW (PMD)	1317	6214	55	1.7583420209404956	2.4613511594654342e-20	1.9690809275723471e-19	***
Hannum	Transposons (any TE)	71	64169	5	-1.0073068550454218	0.17359800964371175	0.30689009366494796
Horvath1	Transposons (any TE)	353	64169	28	-0.8221516792609873	0.004325402722774081	0.011010116021606751	*
Horvath2	Transposons (any TE)	391	64169	35	-0.631609865358846	0.015701962256252748	0.037153938859865655	*
Zhang2019	Transposons (any TE)	514	64169	57	-0.2881709247689679	0.17429765027123403	0.30689009366494796
DNAmTL	Transposons (any TE)	140	64169	15	-0.34371168964116494	0.45383451011444587	0.6249524401575975
PhenoAge	Transposons (any TE)	513	64169	60	-0.2014060097289618	0.3414602003312326	0.5122336051208294
GrimAgeV1	Transposons (any TE)	1030	64169	116	-0.2633187617062897	0.07082718960332873	0.14690083769579293
DunedinPoAm38	Transposons (any TE)	46	64169	5	-0.32037914185900657	0.8010054280967195	0.9627561699434758
DunedinPACE	Transposons (any TE)	173	64169	27	0.2804429072261073	0.41398094967994375	0.576337696887308
CausAge	Transposons (any TE)	585	64169	63	-0.33572442073564424	0.09165477089657191	0.18440720372004887
AdaptAge	Transposons (any TE)	999	64169	134	0.024857051863762962	0.889736464918833	0.9999999990000001
DamAge	Transposons (any TE)	1089	64169	138	-0.06965782520608634	0.6278679728200549	0.7926155582590385
DNAmIC	Transposons (any TE)	91	64169	8	-0.6598710167082396	0.27507859364833886	0.43392679561428105
DNAmFI_Li	Transposons (any TE)	20	64169	3	0.21278162878675042	0.999999999	0.9999999990000001
IntrinClock	Transposons (any TE)	380	64169	44	-0.21777425984541263	0.3863095584716096	0.5570815950491881
RetroAge450K	Transposons (any TE)	1317	64169	722	3.0086680158979062	0.0	0.0	***
Hannum	EWAS: BMI	71	3004	4	3.2633543711154385	3.608479333064451e-06	1.2762621641154269e-05	***
Horvath1	EWAS: BMI	353	3004	6	1.4757388846589654	0.024332634718477	0.05677614767644633
Horvath2	EWAS: BMI	391	3004	6	1.3257024112732554	0.046809922602469384	0.10415982777768022
Zhang2019	EWAS: BMI	514	3004	10	1.675672791035126	0.00037495698924530185	0.0010767995588583028	**
DNAmTL	EWAS: BMI	140	3004	3	1.8156838460641611	0.07817566601881769	0.16016477916050453
PhenoAge	EWAS: BMI	513	3004	6	0.9282100433222786	0.18998917106512778	0.32905340967980895
GrimAgeV1	EWAS: BMI	1030	3004	32	2.377289563765399	1.6178388643214047e-23	1.469172590302681e-22	***
DunedinPoAm38	EWAS: BMI	46	3004	6	4.5935208125339875	1.064846680141421e-22	9.174063705833781e-22	***
DunedinPACE	EWAS: BMI	173	3004	22	4.558901502275177	2.4938548585772932e-87	5.985251660585503e-86	***
CausAge	EWAS: BMI	585	3004	4	0.1455115299494655	0.999999999	0.9999999990000001
AdaptAge	EWAS: BMI	999	3004	10	0.7016738094659131	0.17995321302435283	0.31328642267452095
DamAge	EWAS: BMI	1089	3004	8	0.2501825824000057	0.7678469907238592	0.9362644899755828
DNAmIC	EWAS: BMI	91	3004	1	0.8360797194729064	0.999999999	0.9999999990000001
DNAmFI_Li	EWAS: BMI	20	3004	2	4.1587035863644095	8.681339279897694e-05	0.00025813539805713494	***
IntrinClock	EWAS: BMI	380	3004	2	-0.23469052812128938	0.999999999	0.9999999990000001
RetroAge450K	EWAS: BMI	1317	3004	11	0.43759684825716066	0.4077619920203979	0.576337696887308
Hannum	EWAS: Mortality	71	3956	0		0.9175172865866783	0.9999999990000001
Horvath1	EWAS: Mortality	353	3956	1	-1.5324066279540025	0.4151003650200254	0.576337696887308
Horvath2	EWAS: Mortality	391	3956	6	0.9249989702899969	0.1926958462318245	0.33153399590741484
Zhang2019	EWAS: Mortality	514	3956	6	0.52466013163898	0.5193620379030063	0.6980225789416404
DNAmTL	EWAS: Mortality	140	3956	5	2.1742476875705976	0.0015835976672359268	0.004189675718041508	**
PhenoAge	EWAS: Mortality	513	3956	4	-0.0638728206769614	0.999999999	0.9999999990000001
GrimAgeV1	EWAS: Mortality	1030	3956	17	1.0339348202478518	0.004898779902773821	0.012283507815910475	*
DunedinPoAm38	EWAS: Mortality	46	3956	2	2.4688811868193667	0.06493394055289596	0.1363612751610815
DunedinPACE	EWAS: Mortality	173	3956	2	0.5100797781017647	0.9389290484696728	0.9999999990000001
CausAge	EWAS: Mortality	585	3956	2	-1.2606548899659744	0.29702035662412307	0.4663497188117073
AdaptAge	EWAS: Mortality	999	3956	8	-0.025077344006845154	0.999999999	0.9999999990000001
DamAge	EWAS: Mortality	1089	3956	4	-1.1575585657357996	0.14007860337142336	0.25860665237801234
DNAmIC	EWAS: Mortality	91	3956	3	2.0540767837202347	0.040264524528735586	0.09019253494436771
DNAmFI_Li	EWAS: Mortality	20	3956	2	3.7584656918300965	0.0008811241640876124	0.002387562251076111	**
IntrinClock	EWAS: Mortality	380	3956	3	-0.04577842635266017	0.999999999	0.9999999990000001
RetroAge450K	EWAS: Mortality	1317	3956	8	-0.42754032533261893	0.4937331917966917	0.6716370544278882
Hannum	EWAS: Smoking	71	28091	19	2.5738507931055925	2.5566560473215897e-13	1.3635498919048477e-12	***
Horvath1	EWAS: Smoking	353	28091	59	1.7106274342376604	3.858441860298322e-18	2.818340141435296e-17	***
Horvath2	EWAS: Smoking	391	28091	99	2.4692552123578513	9.832575571851614e-61	1.651872696071071e-59	***
Zhang2019	EWAS: Smoking	514	28091	169	3.003595069627428	1.313795730979752e-151	4.904837395657741e-150	***
DNAmTL	EWAS: Smoking	140	28091	42	2.8050080066110508	1.182833953553445e-33	1.2043400254362349e-32	***
PhenoAge	EWAS: Smoking	513	28091	74	1.4593475352775065	1.1271269264524548e-16	7.013234209037497e-16	***
GrimAgeV1	EWAS: Smoking	1030	28091	155	1.5337566041961053	7.78768205724134e-37	8.440842487848679e-36	***
DunedinPoAm38	EWAS: Smoking	46	28091	13	2.6821601959857784	5.185799313938721e-10	2.3868884513471374e-09	***
DunedinPACE	EWAS: Smoking	173	28091	48	2.6468021200561047	2.7779979684001445e-34	2.916897866820152e-33	***
CausAge	EWAS: Smoking	585	28091	82	1.4113186879229673	3.0772556613757335e-17	2.1101181678005028e-16	***
AdaptAge	EWAS: Smoking	999	28091	188	1.9237095729226479	2.815081957740929e-69	5.254819654449734e-68	***
DamAge	EWAS: Smoking	1089	28091	183	1.7244527793817175	2.3418962205933022e-54	3.4212049135623896e-53	***
DNAmIC	EWAS: Smoking	91	28091	18	2.00634581561272	3.927018559988562e-08	1.5708074239954247e-07	***
DNAmFI_Li	EWAS: Smoking	20	28091	11	4.315594142669221	3.64504717768864e-19	2.721635226007518e-18	***
IntrinClock	EWAS: Smoking	380	28091	56	1.4949125895482918	1.7507599460085432e-13	9.643530194407713e-13	***
RetroAge450K	EWAS: Smoking	1317	28091	63	-0.29021161309286536	0.13367778377309733	0.2505860537700724
Hannum	Causal CpGs (any)	71	12658	14	3.199362322417439	4.109214255594962e-18	2.937651042297675e-17	***
Horvath1	Causal CpGs (any)	353	12658	38	2.1755705722380694	3.2524051872532665e-21	2.732020357292744e-20	***
Horvath2	Causal CpGs (any)	391	12658	51	2.4912960667912096	1.7343371848996909e-37	2.00943894526309e-36	***
Zhang2019	Causal CpGs (any)	514	12658	50	2.013643826500771	1.5716992214800094e-23	1.466919273381342e-22	***
DNAmTL	Causal CpGs (any)	140	12658	18	2.4643432279834094	2.0332871460699486e-13	1.1019104533540366e-12	***
PhenoAge	Causal CpGs (any)	513	12658	44	1.8130544714440069	6.767038605353029e-17	4.3725480219204185e-16	***
GrimAgeV1	Causal CpGs (any)	1030	12658	35	0.39516117196585177	0.13424252880539594	0.2505860537700724
DunedinPoAm38	Causal CpGs (any)	46	12658	3	1.3823833065225462	0.22866059598263605	0.36937480889502744
DunedinPACE	Causal CpGs (any)	173	12658	12	1.4783975161565557	0.0008499548056818824	0.0023218277618627034	**
CausAge	Causal CpGs (any)	585	12658	230	4.622661566535625	0.0	0.0	***
AdaptAge	Causal CpGs (any)	999	12658	562	5.6505973228477435	0.0	0.0	***
DamAge	Causal CpGs (any)	1089	12658	586	5.510666529803848	0.0	0.0	***
DNAmIC	Causal CpGs (any)	91	12658	7	1.6390540479251314	0.0066084817814510985	0.016207663347208533	*
DNAmFI_Li	Causal CpGs (any)	20	12658	2	2.053722831784924	0.16962486065049803	0.30315932541791135
IntrinClock	Causal CpGs (any)	380	12658	39	2.0986603187587947	3.326242215510726e-20	2.599110196306056e-19	***
RetroAge450K	Causal CpGs (any)	1317	12658	39	0.18975280204855705	0.47036626911883656	0.642451489528167
Hannum	PRC2 binding (top 10K)	71	10000	2	0.4631648533332825	0.9747826435645551	0.9999999990000001
Horvath1	PRC2 binding (top 10K)	353	10000	10	0.47187593180173315	0.40307005391308415	0.5763044175097713
Horvath2	PRC2 binding (top 10K)	391	10000	6	-0.43244457899892136	0.5802861737177767	0.7646123700751881
Zhang2019	PRC2 binding (top 10K)	514	10000	7	-0.6074055376329088	0.3376937994040673	0.5120128476347128
DNAmTL	PRC2 binding (top 10K)	140	10000	1	-1.5476084495019642	0.4103786569770968	0.576337696887308
PhenoAge	PRC2 binding (top 10K)	513	10000	13	0.3066246517608839	0.5472070158962022	0.7296093545282697
GrimAgeV1	PRC2 binding (top 10K)	1030	10000	22	0.05387811883846283	0.9495356672668501	0.9999999990000001
DunedinPoAm38	PRC2 binding (top 10K)	46	10000	1	0.07976473683345502	0.999999999	0.9999999990000001
DunedinPACE	PRC2 binding (top 10K)	173	10000	5	0.5014325448464348	0.6157914784873085	0.7897173159226553
CausAge	PRC2 binding (top 10K)	585	10000	11	-0.13401971273164373	0.873288297466459	0.9999999990000001
AdaptAge	PRC2 binding (top 10K)	999	10000	12	-0.7915986632672251	0.0717966680908881	0.14799803974563436
DamAge	PRC2 binding (top 10K)	1089	10000	13	-0.8008036577001808	0.056537074027572576	0.12255778627912507
DNAmIC	PRC2 binding (top 10K)	91	10000	1	-0.9203717928055086	0.7824530905119853	0.9491127740506391
DNAmFI_Li	PRC2 binding (top 10K)	20	10000	1	1.3237691976221497	0.8896521421385678	0.9999999990000001
IntrinClock	PRC2 binding (top 10K)	380	10000	7	-0.16418854722544712	0.9063050098444967	0.9999999990000001
RetroAge450K	PRC2 binding (top 10K)	1317	10000	6	-2.2029960101384036	6.161262239653026e-05	0.00018483786718959079	***
Hannum	Immune invariant	71	55895	12	0.6449126629332342	0.21597440288175643	0.35398731399156175
Horvath1	Immune invariant	353	55895	47	0.23986840118728062	0.3277641104187549	0.5051777114711085
Horvath2	Immune invariant	391	55895	54	0.30102678929849297	0.17825806663173854	0.31195161660554244
Zhang2019	Immune invariant	514	55895	84	0.5873313888956604	0.0007663306206697121	0.002110549906106748	**
DNAmTL	Immune invariant	140	55895	12	-0.472676011147968	0.33829420290150664	0.5120128476347128
PhenoAge	Immune invariant	513	55895	89	0.6911692116891067	4.5845630912015827e-05	0.0001400375635130665	***
GrimAgeV1	Immune invariant	1030	55895	96	-0.3404941047789603	0.03105739774230589	0.07147455918777246
DunedinPoAm38	Immune invariant	46	55895	3	-0.8988876431849293	0.4069236934002053	0.576337696887308
DunedinPACE	Immune invariant	173	55895	20	0.007024318947859339	0.999999999	0.9999999990000001
CausAge	Immune invariant	585	55895	33	-1.1226513454663123	1.15345911295617e-05	3.837250118349239e-05	***
AdaptAge	Immune invariant	999	55895	103	-0.178723402504034	0.2539890730238796	0.4063825168382073
DamAge	Immune invariant	1089	55895	95	-0.4456520617857801	0.0045419399696716295	0.011474374660223064	*
DNAmIC	Immune invariant	91	55895	18	0.9228015472062139	0.02102066935684304	0.04939122310419064	*
DNAmFI_Li	Immune invariant	20	55895	0		0.20670097461224402	0.3438194429193762
IntrinClock	Immune invariant	380	55895	380	inf	0.0	0.0	***
RetroAge450K	Immune invariant	1317	55895	55	-1.580478129418067	9.80882545272292e-17	6.218425192669624e-16	***
Hannum	CoRSIVs	71	2360	0		0.999999999	0.9999999990000001
Horvath1	CoRSIVs	353	2360	0		0.35200933524817934	0.5204831009769452
Horvath2	CoRSIVs	391	2360	0		0.30834202036729347	0.4774328057300028
Zhang2019	CoRSIVs	514	2360	0		0.20481298588250718	0.3438194429193762
DNAmTL	CoRSIVs	140	2360	0		0.8264199584226475	0.978769161149697
PhenoAge	CoRSIVs	513	2360	0		0.20547560597501935	0.3438194429193762
GrimAgeV1	CoRSIVs	1030	2360	9	0.8543621765554631	0.11709048471918314	0.2274127333274308
DunedinPoAm38	CoRSIVs	46	2360	0		0.999999999	0.9999999990000001
DunedinPACE	CoRSIVs	173	2360	1	0.2515765985415841	0.999999999	0.9999999990000001
CausAge	CoRSIVs	585	2360	4	0.4960608171283795	0.6960199633801645	0.8566399549294331
AdaptAge	CoRSIVs	999	2360	6	0.30776090913732357	0.769074402479943	0.9362644899755828
DamAge	CoRSIVs	1089	2360	7	0.40666516396115	0.598451483559554	0.7793786762636052
DNAmIC	CoRSIVs	91	2360	0		0.999999999	0.9999999990000001
DNAmFI_Li	CoRSIVs	20	2360	0		0.999999999	0.9999999990000001
IntrinClock	CoRSIVs	380	2360	7	1.945238109103449	0.0005956333936999944	0.0016817884057411608	**
RetroAge450K	CoRSIVs	1317	2360	24	1.9370804997130673	1.1735984593187585e-11	5.97468306562277e-11	***
Hannum	TF binding (any)	71	369847	62	1.1082477670613635	0.03868913141875004	0.08783478484256765
Horvath1	TF binding (any)	353	369847	317	1.463049052244831	2.6498169995354667e-09	1.1270107744859708e-08	***
Horvath2	TF binding (any)	391	369847	349	1.3794509438917841	1.7607167082241546e-09	7.683127454069037e-09	***
Zhang2019	TF binding (any)	514	369847	441	0.9194680473380799	3.863489965468974e-07	1.4265193718654672e-06	***
DNAmTL	TF binding (any)	140	369847	120	0.9090281178107337	0.01068860524609401	0.02583720404811214	*
PhenoAge	TF binding (any)	513	369847	472	1.850268985766678	5.641752358617409e-17	3.791257584990899e-16	***
GrimAgeV1	TF binding (any)	1030	369847	790	0.04275502251518439	0.7150588118619953	0.8768604408234687
DunedinPoAm38	TF binding (any)	46	369847	38	0.5718228068205685	0.39391489414400627	0.5656213864631885
DunedinPACE	TF binding (any)	173	369847	135	0.152787789648423	0.6258087629073659	0.7926155582590385
CausAge	TF binding (any)	585	369847	481	0.5338806128655801	0.0006957085201046914	0.0019318848161584818	**
AdaptAge	TF binding (any)	999	369847	837	0.6943283605501179	1.9200738280649236e-08	7.772828990720655e-08	***
DamAge	TF binding (any)	1089	369847	884	0.43316388894526675	0.00011893349894354952	0.0003505408389915144	***
DNAmIC	TF binding (any)	91	369847	81	1.3419600284748212	0.0059037285615104376	0.014585682328437552	*
DNAmFI_Li	TF binding (any)	20	369847	15	-0.09119453057009783	0.999999999	0.9999999990000001
IntrinClock	TF binding (any)	380	369847	341	1.4529170260700845	7.727650449103702e-10	3.508771014728167e-09	***
RetroAge450K	TF binding (any)	1317	369847	935	-0.3858774943026356	1.195373077358361e-05	3.937699548945189e-05	***
Hannum	Histone modifications	71	178271	39	1.071176228983492	0.0022024609144094217	0.005781459900324732	**
Horvath1	Histone modifications	353	178271	203	1.2230652110084432	8.178186944680451e-16	4.8208259884432136e-15	***
Horvath2	Histone modifications	391	178271	172	0.4374504167481522	0.003348926892561931	0.008655687968467761	**
Zhang2019	Histone modifications	514	178271	239	0.5838314471762325	5.147003388175778e-06	1.7828795241516097e-05	***
DNAmTL	Histone modifications	140	178271	45	-0.2924757574991814	0.300973843417785	0.47035912273663144
PhenoAge	Histone modifications	513	178271	280	1.0518789424851274	6.654402906569075e-17	4.3725480219204185e-16	***
GrimAgeV1	Histone modifications	1030	178271	376	-0.012976870936678016	0.9152010840819436	0.9999999990000001
DunedinPoAm38	Histone modifications	46	178271	19	0.27867561636174415	0.6219496433173453	0.7926155582590385
DunedinPACE	Histone modifications	173	178271	55	-0.31578364565833045	0.20615094674724052	0.3438194429193762
CausAge	Histone modifications	585	178271	218	0.03419799627665668	0.8148794758217046	0.9743754586337819
AdaptAge	Histone modifications	999	178271	400	0.20347848104176341	0.03148522041900327	0.0719662181005789
DamAge	Histone modifications	1089	178271	424	0.13662859849193343	0.13590550513797053	0.2522886725213155
DNAmIC	Histone modifications	91	178271	41	0.49940149925675115	0.1230068930420794	0.23350461052055752
DNAmFI_Li	Histone modifications	20	178271	9	0.49612317330505784	0.5913324893648245	0.7761238922913322
IntrinClock	Histone modifications	380	178271	181	0.6493608513906411	1.2778176635626492e-05	4.1684149024956325e-05	***
RetroAge450K	Histone modifications	1317	178271	408	-0.37107068683986255	1.756119139583117e-05	5.6195812466659746e-05	***
Hannum	Retroelements	71	4466	0		0.8491246840000678	0.9999999990000001
Horvath1	Retroelements	353	4466	1	-1.708918737698782	0.32995399032720474	0.5062307796800949
Horvath2	Retroelements	391	4466	0		0.10081702623660556	0.19926188714999685
Zhang2019	Retroelements	514	4466	5	0.08174094450159773	0.999999999	0.9999999990000001
DNAmTL	Retroelements	140	4466	1	-0.36778914945467006	0.999999999	0.9999999990000001
PhenoAge	Retroelements	513	4466	0		0.05094042898832646	0.1111997256741422
GrimAgeV1	Retroelements	1030	4466	3	-1.6701257219491754	0.05096654093398185	0.1111997256741422
DunedinPoAm38	Retroelements	46	4466	2	2.292328380437369	0.09622707340218066	0.19245414680436132
DunedinPACE	Retroelements	173	4466	2	0.33352656826956767	0.999999999	0.9999999990000001
CausAge	Retroelements	585	4466	5	-0.10685944607799766	0.999999999	0.9999999990000001
AdaptAge	Retroelements	999	4466	4	-1.209001019339553	0.11985530506548284	0.23012218572572704
DamAge	Retroelements	1089	4466	4	-1.3341980959916298	0.07961557963868132	0.16212627126422377
DNAmIC	Retroelements	91	4466	1	0.25944579663664474	0.999999999	0.9999999990000001
DNAmFI_Li	Retroelements	20	4466	0		0.999999999	0.9999999990000001
IntrinClock	Retroelements	380	4466	4	0.19682166850835228	0.9978419493699798	0.9999999990000001
RetroAge450K	Retroelements	1317	4466	1317	inf	0.0	0.0	***
