## Supplementary_Data for "CpG Atlas: A centralized multi-layer database and AI interface for DNA methylation research": Supplementary_Table_6.csv

probe_ID	source_ewas	source_meth_exp	source_meth_trait	ICC_logue2017	chromatin_state	ERS_weight
cg00154455	True	False	False	0.460336659371595	7_Enh	0.100951
cg00190738	True	False	False	0.444339239148918	2_TssAFlnk	0.122825
cg00411413	True	False	False	0.885661068268211	1_TssA	0.112875
cg00480856	True	False	False	0.685837525338934	1_TssA	0.102123
cg01081584	True	False	False	0.506472279463192	1_TssA	0.159956
cg01525376	True	False	False	0.473678056005384	7_Enh	0.0322787
cg01554474	False	False	True	0.762979880726346	2_TssAFlnk	-0.160581
cg01565703	False	False	True	0.819641400187263	1_TssA	0.0894478
cg01823925	True	False	False	0.746698228729899	7_Enh	0.0586021
cg02097014	True	False	False	0.655414389335737	7_Enh	-0.0549892
cg02181920	True	False	False	0.557109335676833	2_TssAFlnk	-0.11645
cg02257708	True	False	False	0.532030610026546	6_EnhG	0.0454801
cg02346713	True	False	False	0.576466149420087	10_TssBiv	0.0257885
cg02486855	True	False	False	0.856056677420482	7_Enh	0.115343
cg02567488	False	False	True	0.415756842865837	1_TssA	0.114595739397692
cg02711163	True	False	False	0.558428254889534	7_Enh	-0.012158
cg02770745	True	False	False	0.667614059414188	7_Enh	-0.0475284
cg02959609	True	False	False	0.473756291371918	2_TssAFlnk	-0.102747
cg03465320	True	False	False	0.72534747871348	2_TssAFlnk	-0.10573
cg03993109	True	False	False	0.957117842556216	7_Enh	0.100417
cg04092800	False	False	True	0.515457031817647	11_BivFlnk	0.6565
cg04156940	True	False	False	0.652128605011062	7_Enh	0.101742
cg04171808	True	False	False	0.71620056376693	7_Enh	0.0872251
cg04290171	True	False	False	0.743243097306202	2_TssAFlnk	0.113062
cg04339360	True	False	False	0.628624754646906	1_TssA	0.0504663
cg04955914	True	False	False	0.455456160164409	2_TssAFlnk	0.0357045
cg05162523	True	False	False	0.750723478285304	7_Enh	0.10299
cg05357932	True	False	False		1_TssA	0.109869
cg05931439	True	False	False	0.568898669246578	1_TssA	-0.100117
cg07156249	False	False	True	0.850644520992935	2_TssAFlnk	0.0658907314889346
cg07237926	True	False	False	0.458465733468032	1_TssA	0.0467882
cg07571745	True	False	False	0.664337605974935	7_Enh	0.0395862
cg08097614	False	False	True	0.483440939653607	2_TssAFlnk	-0.302
cg08141659	True	False	False	0.754964279391481	2_TssAFlnk	-0.00581571
cg08200404	True	False	False	0.474627424391973	11_BivFlnk	0.0403302
cg08540958	False	False	True	0.656683438032884	2_TssAFlnk	0.483795
cg09289439	True	False	False		7_Enh	0.114929
cg09557991	False	False	True	0.426885174422941	1_TssA	0.135
cg09609051	True	False	False	0.650535669838348	2_TssAFlnk	0.0715062
cg09802688	True	False	False	0.553144908224319	7_Enh	0.0574786
cg10409680	False	False	True	0.780171703446854	1_TssA	0.103251292810418
cg10501093	True	False	False	0.762735371758926	1_TssA	0.148921
cg10806586	True	False	False	0.588804027940551	1_TssA	0.104023
cg11731821	True	False	False	0.60928744792971	7_Enh	-0.0012008
cg12122057	True	False	False	0.469319639049073	1_TssA	0.120062
cg12275410	True	False	False	0.523946748501156	6_EnhG	0.107134
cg13069100	True	False	False	0.449351418582774	7_Enh	0.100413
cg13215970	True	False	False	0.654579430762845	1_TssA	-0.0827617
cg13566436	True	False	False	0.742892083824275	7_Enh	0.103932
cg13829089	True	False	False	0.697639713189186	7_Enh	0.127583
cg14143752	True	False	False	0.820132889529321	7_Enh	-0.0967249
cg14951497	True	False	False	0.590279178087028	6_EnhG	-0.123811
cg15526535	True	False	False	0.622120134478003	7_Enh	0.0582852
cg15982419	True	False	False	0.650729366087188	2_TssAFlnk	0.0108134
cg16284674	True	False	False	0.461521118234406	6_EnhG	0.12629
cg16700758	False	False	True	0.916313170637976	2_TssAFlnk	0.547427526210539
cg17014757	True	False	False	0.865421231395604	7_Enh	-0.0588401
cg17787876	True	False	False	0.49120339060652	7_Enh	0.108646
cg17840250	False	False	True	0.875329229393516	2_TssAFlnk	0.0605304997400324
cg17864156	False	False	True	0.426857037623467	1_TssA	-0.525871581971262
cg18382353	True	False	False	0.734894529698397	2_TssAFlnk	-0.0651814
cg18468235	True	False	False	0.435695511942182	7_Enh	0.1120739999999999
cg18587137	True	False	False	0.758947577980462	1_TssA	0.131268
cg18669588	False	False	True	0.748097676708947	2_TssAFlnk	0.295
cg18711369	False	False	True	0.736304143347572	7_Enh	0.177166439637588
cg19081101	True	False	False	0.675312577373496	7_Enh	-0.0541268
cg19294311	True	False	False	0.50227495827339	11_BivFlnk	-0.0415514
cg19511844	False	False	True	0.732773024026567	1_TssA	-0.395567253879395
cg19584038	True	False	False	0.734967307349777	7_Enh	-0.110942
cg19592671	True	False	False		1_TssA	-0.0422991
cg20255370	True	False	False	0.647945761200065	1_TssA	0.107975
cg21253742	True	False	False	0.659759404089409	7_Enh	0.0709636
cg21923525	True	False	False	0.816631672278089	7_Enh	-0.0553297
cg21973667	True	False	False	0.594641181511053	1_TssA	0.00655295
cg22082868	True	False	False	0.66588836319364	11_BivFlnk	0.0471035
cg22335340	True	False	False	0.480888882288563	2_TssAFlnk	0.0413042
cg23221723	True	False	False	0.720517048686832	7_Enh	-0.0766729
cg23731272	True	False	False	0.847413092244015	7_Enh	0.141173
cg24032190	True	True	True	0.648148074948545	7_Enh	-0.09296175
cg24111025	True	False	False	0.439279499950199	7_Enh	-0.147062
cg24679890	True	False	False	0.743033117579196	2_TssAFlnk	-0.0989139
cg25027167	False	False	True	0.578290467995199	2_TssAFlnk	0.32369090225648
cg25042789	True	False	False	0.627548940979254	7_Enh	-0.192906
cg26234900	True	False	False	0.570797634983114	2_TssAFlnk	-0.154595
cg26436136	True	False	False	0.50391761411287	1_TssA	0.101079
cg26937038	True	False	False	0.721339242076975	7_Enh	-0.0619926
cg27017085	True	False	False	0.547508808124457	11_BivFlnk	-0.0411505
cg27449258	True	False	False	0.803974574300177	2_TssAFlnk	0.107762
cg27468704	False	False	True	0.737253785444626	2_TssAFlnk	-0.128
cg27514608	True	False	False	0.929726168426674	1_TssA	0.0731664
