## Supplementary_Data for "CpG Atlas: A centralized multi-layer database and AI interface for DNA methylation research": Supplementary_Table_7.csv

cSAMPLEID	cSUBJECTID	cAGE	cFEMALE	cDIAGNOSIS	cSMOKING	IBD_ERS_Score
0120H	7822	32.0	0.0	HL	Never	2.471661846617563
2062UC	5955	22.0	0.0	UC	Never	2.633643619532206
P009091-20032014-TB-01	9091	25.0	1.0	CD	Never	2.636167398813392
P009110-24042014-TB-01	9110	26.0	1.0	CD	Current	2.5333899032945246
0229HC	8079	30.0	0.0	HL	Ex	2.582113463342499
P008454-30092011-TB-S001	8454	31.0	1.0	HS	Never	2.450279365880677
P009036-16122013-TB-01	9036	60.0	0.0	HS	Ex	2.6920987332907003
0141HC	7877	22.0	1.0	HL	Never	2.5678367422607487
P008804-12022013-TB-01	8804	64.0	0.0	CD	Never	2.506863578706019
P008844-19032013-TB-01	8844	64.0	0.0	CD	Current	2.5366894316502315
P009145-27062014-TB-01	9145	27.0	0.0	UC	Current	2.5821717151682293
P009020-02122013-TB-01	9020	48.0	1.0	UC	Ex	2.632070016315203
0310HC	7993	33.0	0.0	HL	Ex	2.375282687112464
P008466-21112011-TB-S001	8466	18.0	0.0	HS	Never	2.3712763581818117
0158HC	8110	24.0	1.0	HL	Current	2.442912201909968
0770CD	7276	27.0	1.0	CD	Never	2.382325580350897
P008488-12122011-TB-S001	8488	24.0	0.0	UC	Never	2.483378387186371
P008827-04032013-TB-01	8827	33.0	1.0	HS	Never	2.217521231494833
P008933-19082013-TB-01	8933	22.0	0.0	CD	Ex	2.483922529513329
0084HC	7896	46.0	0.0	HL	Never	2.26566621528038
0799UC	6112	60.0	1.0	UC	Ex	2.3912887201146904
0725CD	7233	32.0	1.0	CD	Current	2.479523940000385
P008722-25102012-TB-S01	8722	26.0	1.0	HL	Never	2.5265163492205027
P008807-13022013-TB-01	8807	34.0	0.0	UC	Current	2.4428098562546263
803	4132	44.0	0.0	CD	Ex	2.469661079780682
P009026-04122013-TB-01	9026	31.0	0.0	UC	Ex	2.4522251317104327
P008615-20022012-TB-S001	8615	46.0	1.0	HS	Current	2.566072861549576
0202HC	8047	70.0	0.0	HL	Ex	2.4451053635856033
P008988-10102013-TB-01	8988	24.0	1.0	UC	Never	2.641725572912137
0693UC	6019	37.0	0.0	UC	Never	2.506591470172877
P009080-05032014-TB-01	9080	20.0	0.0	CD	Current	2.5955220380439115
P008803-12022013-TB-01	8803	45.0	0.0	HS	Never	2.5511652572409496
P008904-19062013-TB-01	8904	51.0	1.0	CD	Current	2.566509326212637
P008459-03102011-TB-S001	8459	69.0	1.0	HS	Never	2.463542136030701
0270HC	7955	47.0	1.0	HL	Current	2.490025360609262
0169HC	8054	36.0	1.0	HL	Never	2.47182161113425
P008837-14032013-TB-01	8837	35.0	1.0	HL	Never	2.4407710345025424
P009006-16122013-TB-01	9006	23.0	1.0	HS	Current	2.500589709964204
P008484-06122011-TB-S001	8484	45.0	1.0	CD	Current	2.435125967811686
P008814-20022013-TB-01	8814	29.0	0.0	HS	Never	2.489400057490978
0841UC	6150	18.0	1.0	UC	Never	2.4330773143820545
491	3823	35.0	0.0	CD	Ex	2.4550560763292473
0167HC	8052	40.0	0.0	HL	Ex	2.410831707939135
0140HC	7876	35.0	1.0	HL	Current	2.290076660772606
0577UC	5853	25.0	0.0	UC	Ex	2.427087824570063
P009158-25072014-TB-02	9158	29.0	0.0	UC	Never	2.4635160483211394
P009115-30042014-TB-01	9115	43.0	1.0	HS	Never	2.3519582018834795
0474CD	7012	47.0	1.0	CD	Never	2.54691810617241
P008464-08112011-TB-S001	8464	45.0	0.0	CD	Ex	2.4412704641810183
P008857-08042013-TB-01	8857	21.0	0.0	HS	Current	2.5918474905215745
P008507-11012012-TB-S001	8507	54.0	0.0	HS	Never	2.4575776982338917
P008740-21112012-TB-S01	8740	25.0	1.0	UC	Never	2.426910579671641
P009103-02042014-TB-01	9103	34.0	0.0	UC	Ex	2.6150178300983367
0165HC	8050	20.0	0.0	HL	Never	2.468586557748442
P008652-05072012-TB-S001	8652	33.0	1.0	HL	Don't know	2.334303684616714
P009075-26022014-TB-01	9075	21.0	0.0	CD	Current	2.5785833596964447
2205UC	6367	37.0	0.0	UC	Never	2.502965651521955
P009023-04122013-TB-01	9023	54.0	1.0	CD	Current	2.540560368334288
0217HC	8075	37.0	1.0	HL	Never	2.49564731609
P008864-17042013-TB-01	8864	26.0	1.0	HS	Ex	2.4727520693523717
P008638-09052012-TB-S001	8638	60.0	0.0	UC	Never	2.418356462008463
P008786-28012013-TB-01	8786	48.0	0.0	HS	Current	2.3433044546369595
P008772-16012013-TB-01	8772	30.0	0.0	CD	Current	2.3549364731033977
P008496-19122011-TB-S001	8496	22.0	1.0	HS	Never	2.373115499167376
P008513-17012012-TB-S001	8513	31.0	1.0	UC	Don't know	2.303877298741039
P009161-06082014-TB-01	9161	54.0	0.0	UC	Ex	2.320280219881873
P009120-16052014-TB-01	9120	21.0	0.0	CD	Never	2.531297919678616
0108HC	7812	43.0	1.0	HL	Ex	2.4615571934328333
588	3919	27.0	1.0	CD	Ex	2.285267810070538
P008982-08102013-TB-01	8982	27.0	1.0	UC	Never	2.3951310393529677
0130HC	8108	54.0	0.0	HL		2.3590226138716512
0157HC	7855	32.0	1.0	HL	Ex	2.5207509502549375
P009007-07112013-TB-02	9007	20.0	0.0	CD	Never	2.588018569577884
P008928-08082013-TB-01	8928	28.0	0.0	CD	Current	2.6328322298169744
P009118-14052014-TB-01	9118	27.0	1.0	UC	Never	2.5242616305380867
P008817-20022013-TB-01	8817	52.0	0.0	UC	Ex	2.5419181419938357
P008674-12092012-TB-S01	8674	52.0	1.0	HL	Never	2.5296500766334855
P009162-06082014-TB-01	9162	21.0	1.0	CD	Ex	2.5724217434473076
P009133-07062014-TB-01	9133	52.0	0.0	UC	Never	2.4741424268630468
P009111-28042014-TB-01	9111	20.0	1.0	HS	Never	2.5229284237077856
P008794-04022013-TB-01	8794	44.0	0.0	HS	Current	2.5272393122759294
P009041-18122013-TB-01	9041	43.0	1.0	UC	Current	2.5274936795053957
0193HC	7808	23.0	0.0	HL	Never	2.5859590313062313
P008470-23112011-TB-S001	8470	39.0	0.0	HS	Never	2.323062620530676
974	4302	49.0	1.0	CD	Current	2.412408264296403
2153UC	6317	35.0	0.0	UC	Never	2.3540566893699872
P008424-19072011-TB-S001	8424	29.0	0.0	UC	Ex	2.4130494245590484
P007843-30052012-TB-S001	7843	42.0	1.0	HL	Current	2.458796877881815
P008811-19022013-TB-01	8811	42.0	0.0	CD	Ex	2.3827021533391988
P009084-17032014-TB-01	9084	29.0	1.0	HS	Current	2.5097952895830384
P008625-05032012-TB-S001	8625	49.0	1.0	HS	Never	2.441195470791862
0013HC	7909	45.0	0.0	HL	Ex	2.4769282121650886
2095CD	7410	64.0	1.0	CD	Never	2.062549030021387
0115HC	7817	36.0	1.0	HL	Never	2.581472532112217
0524UC	5805	19.0	1.0	UC	Never	2.54585879056797
P008785-28012013-TB-01	8785	31.0	0.0	HS	Ex	2.3268670411921164
P008776-18012013-TB-01	8776	64.0	0.0	UC	Ex	2.604271920072234
P009122-21052014-TB-01	9122	36.0	1.0	UC	Never	2.375701455442379
P008819-25022013-TB-01	8819	54.0	1.0	CD	Ex	2.5497686911007147
2094CD	7409	26.0	0.0	CD	Never	2.546824921958052
P007853-30052012-TB-S001	7853	51.0	1.0	HL	Ex	2.3025042742150723
P008894-05062013-TB-01	8894	45.0	0.0	CD	Current	2.478242993645669
0006HC	7902	27.0	0.0	HL	Current	2.4953394385575356
P009094-24032014-TB-01	9094	26.0	1.0	HS	Never	2.476856554929282
0196HC	8041	26.0	0.0	HL	Never	2.3890459333573366
P009050-10012014-TB-01R3	9050	31.0	0.0	HL	Never	2.541595723655796
P009088-19032014-TB-01	9088	32.0	1.0	UC	Ex	2.487721839839621
P009024-04122013-TB-01	9024	23.0	1.0	HS	Current	2.5623810008630605
P009166-14082014-TB-01	9166	29.0	0.0	UC	Never	2.48477349900313
P008951-02092013-TB-01	8951	28.0	0.0	HS	Never	2.562171817545572
0144HC	7850	38.0	0.0	HL	Ex	2.5655905496215663
0238HC	7972	32.0	1.0	HL	Current	2.532270111588818
P009104-07042014-TB-01	9104	41.0	1.0	HS	Never	2.5567930254448354
P008616-21022012-TB-S001	8616	68.0	1.0	UC	Ex	2.570430868316514
572	3903	44.0	1.0	CD	Never	2.573346558935662
0201HC	8066	34.0	1.0	HL	Never	2.665502949199758
P008795-04022013-TB-01	8795	30.0	0.0	CD	Ex	2.6549137757620733
P009002-01112013-TB-01	9002	45.0	1.0	CD	Current	2.669618135005513
2066UC	5958	20.0	0.0	UC	Ex	2.723757148939592
P009108-23042014-TB-01	9108	45.0	0.0	UC	Ex	2.3832776746796336
P009048-08012014-TB-01	9048	30.0	1.0	CD	Ex	2.590303995244306
P009022-02122013-TB-01	9022	32.0	0.0	CD	Current	2.4940970545922134
P008481-05122011-TB-S001	8481	70.0	0.0	HS	Current	2.500977993911784
618	7147	47.0	1.0	UC	Don't know	2.6403544556316216
P009117-07052014-TB-01	9117	22.0	0.0	CD	Never	2.498783390205357
P008790-30012013-TB-01	8790	24.0	1.0	HS	Never	2.6368598732850534
2157UC	6321	31.0	1.0	UC	Never	2.529725316996751
P008668-02082012-TB-S001	8668	49.0	1.0	HL	Ex	2.5763724295199304
P008738-16112012-TB-S01	8738	23.0	0.0	HL	Never	2.5728068244088664
0074HC	7935	20.0	0.0	HL	Current	2.455231479336711
P008910-03072013-TB-01	8910	58.0	0.0	UC	Ex	2.5493903924244443
P008671-08082012-TB-S01	8671	24.0	1.0	HL	Never	2.304881850700328
P008778-23012013-TB-01	8778	32.0	1.0	HS	Never	2.3912575052466134
0160HC	7857	21.0	1.0	HL	Current	2.297825168224446
P008901-19062013-TB-01	8901	33.0	0.0	UC	Current	2.447823322995174
0880UC	6184	23.0	0.0	UC	Never	2.327387360239483
P008920-24072013-TB-01	8920	55.0	1.0	UC	Ex	2.442185511713612
P008838-18032013-TB-01	8838	67.0	0.0	CD	Current	2.4252899242353014
P009000-30102013-TB-01	9000	31.0	1.0	CD	Current	2.5071027134529826
0097HC	7824	38.0	0.0	HL	Never	2.429786876064603
0071HC	7922	31.0	0.0	HL	Ex	2.4169834528395837
P008678-16102012-TB-S01	8678	27.0	1.0	CD	Never	2.593994616593039
P008613-20022012-TB-S001	8613	75.0	0.0	HS	Ex	2.5184743963771448
P008469-21112011-TB-S001	8469	34.0	0.0	HS	Never	2.260149969552076
P008989-14102013-TB-01	8989	48.0	1.0	HS	Never	2.3013755267309173
P009050-10012014-TB-01R1	9050	31.0	0.0	HL	Never	2.2960111716039875
0225HC	8082	36.0	1.0	HL	Current	2.308334452634866
0307HC	8000	35.0	1.0	HL	Never	2.357538869654564
0740UC	6057	18.0	1.0	UC	Never	2.4428189557038182
P009141-23062014-TB-01	9141	38.0	0.0	CD	Ex	2.408323848585584
592	3923	46.0	1.0	CD	Current	2.434596623220472
0148HC	7846	41.0	0.0	HL	Ex	2.386677453396853
P009129-07062014-TB-01	9129	29.0	0.0	UC	Never	2.3746292959369106
P008500-04012012-TB-S001	8500	50.0	1.0	CD	Never	2.365160733194608
0910UC	6212	28.0	0.0	UC	Ex	2.5519026440825114
P008986-09102013-TB-01	8986	20.0	0.0	HS	Ex	2.321482202906954
P008627-06032012-TB-S001	8627	26.0	1.0	HS	Never	2.34033099622122
P009100-26032014-TB-01	9100	23.0	0.0	CD	Never	2.352712027150416
0830UC	6140	24.0	1.0	UC	Ex	2.4127626116534375
0792CD	7297	36.0	1.0	CD	Ex	2.503249897279761
P008808-18022013-TB-01	8808	28.0	1.0	HS	Current	2.3560498989479965
P009134-07062014-TB-01	9134	58.0	0.0	UC	Ex	2.5817101263642335
0036HC	7892	26.0	0.0	HL	Never	2.377575975280941
P009124-26052014-TB-01	9124	34.0	0.0	CD	Current	2.4621436061156716
P007968-10052012-TB-S001	7968	49.0	1.0	HL	Ex	2.5055771925921517
0113HC	7823	27.0	0.0	HL	Current	2.389478240768953
P009010-11112013-TB-01	9010	32.0	1.0	UC	Never	2.539717449088544
2142CD	7455	79.0	1.0	CD	Ex	2.559961427478004
P008878-15052013-TB-01	8878	74.0	1.0	UC	Never	2.3190634396148786
P008820-25022013-TB-01	8820	40.0	1.0	UC	Ex	2.5931690432241035
P009116-30042014-TB-01	9116	20.0	0.0	UC	Never	2.518633661626004
0143HC	7852	21.0	1.0	HL	Never	2.520489192658753
P009066-05022014-TB-01	9066	31.0	0.0	CD	Never	2.4532130145073063
P009085-17032014-TB-01	9085	52.0	0.0	CD	Current	2.6085414354220475
P008621-28022012-TB-S001	8621	24.0	1.0	CD	Current	2.5358278018093987
P008800-06022013-TB-01	8800	43.0	0.0	HS	Ex	2.547081934234095
0173HC	8058	29.0	0.0	HL	Never	2.61949088482524
P009140-23062014-TB-01	9140	28.0	1.0	HS	Never	2.557924759943856
0281HC	8013	41.0	0.0	HL	Current	2.5026666920988254
0315HC	8008	55.0	0.0	HL	Never	2.4542552337676784
P008503-09012012-TB-S001	8503	23.0	0.0	HS	Never	2.405060027850217
0150HC	7848	27.0	1.0	HL	Never	2.5152442979831027
P009157-25072014-TB-01	9157	34.0	0.0	HL	Ex	2.3826993414085744
0149HC	7847	30.0	1.0	HL	Current	2.476747858809407
P009139-20062014-TB-01	9139	34.0	1.0	HS	Never	2.544335876622817
851	4180	32.0	1.0	CD	Never	2.4850965443485284
P009121-19052014-TB-01	9121	44.0	0.0	UC	Current	2.4133257395760452
P008836-13032013-TB-01	8836	28.0	0.0	CD	Ex	2.5026376912672164
P008890-29052013-TB-01	8890	25.0	0.0	UC	Never	2.4880834791622455
0762CD	7268	36.0	1.0	CD	Current	2.5491079234919307
P008997-21102013-TB-01	8997	63.0	1.0	UC	Ex	2.5791034028895305
P008950-29082013-TB-01	8950	58.0	1.0	CD	Ex	2.5770264612877467
2115UC	6285	39.0	1.0	UC	Never	2.652745305947787
0827UC	6137	37.0	1.0	UC	Ex	2.5193051760134466
958	4286	51.0	0.0	CD	Current	2.5169803152440355
P008892-05062013-TB-01	8892	28.0	0.0	CD	Never	2.557624331225611
P008802-06022013-TB-01	8802	40.0	0.0	HS	Ex	2.6730573789466425
0046HC	7938	27.0	0.0	HL	Never	2.5124769047616935
P008848-25032013-TB-01	8848	18.0	0.0	UC	Never	2.7069349402467235
P008673-12092012-TB-S01	8673	51.0	1.0	HL	Ex	2.6355388343548
0017HC	7913	31.0	0.0	HL	Current	2.541195248140832
P008996-18102013-TB-01	8996	27.0	1.0	HS	Never	2.6637124947839563
606	3936	19.0	1.0	CD	Current	2.671869430309914
0308HC	8011	47.0	1.0	HL	Never	2.3277691031548775
0481UC	5766	25.0	1.0	UC	Current	2.4716299340846564
0605CD	7135	23.0	0.0	CD	Current	2.354805701299355
P008965-17092013-TB-01	8965	34.0	0.0	HS	Current	2.430354456861732
P009050-10012014-TB-01R2	9050	31.0	0.0	HL	Never	2.348944013658158
P009059-22012014-TB-01	9059	42.0	0.0	UC	Never	2.448981231956813
P009070-12022014-TB-01	9070	26.0	1.0	UC	Never	2.4730239890721344
P008663-26062012-TB-S001	8663	17.0	0.0	CD	Never	2.455732116150918
0611CD	7140	76.0	1.0	CD	Current	2.404399346800026
0309HC	8002	32.0	1.0	HL	Ex	2.523027139503923
P008980-07102013-TB-01	8980	54.0	1.0	HS	Ex	2.3861996560201155
0034HC	7890	22.0	0.0	HL	Never	2.5033544765864417
P008510-16012012-TB-S001	8510	23.0	0.0	CD	Current	2.6904211279825008
P009178-03092014-TB-01	9178	73.0	0.0	CD	Ex	2.611668590409154
P009164-13082014-TB-01	9164	41.0	0.0	UC	Never	2.573114757669721
0194HC	8039	21.0	0.0	HL	Never	2.615155203293804
P008962-11092013-TB-01	8962	26.0	1.0	UC	Never	2.5936171820090825
P008932-19082013-TB-01	8932	27.0	0.0	HS	Current	2.5992176225863424
0607CD	7137	58.0	1.0	CD	Current	2.7156412256261953
0786UC	6101	43.0	0.0	UC	Ex	2.524724891880865
0314HC	8007	29.0	1.0	HL	Ex	2.586307311895312
0134HC	7871	40.0	1.0	HL	Never	2.632501389416797
P008467-21112011-TB-S001	8467	47.0	1.0	HS	Ex	2.577866410330928
P008511-16012012-TB-S001	8511	68.0	0.0	HS	Never	2.5820772862335115
0170HC	8055	36.0	1.0	HL	Ex	2.418854706746512
0867UC	6173	27.0	1.0	UC	Never	2.607103877427417
P009180-05092014-TB-01	9180	54.0	0.0	UC	Never	2.60540132357264
P009095-24032014-TB-01	9095	29.0	0.0	CD	Current	2.5731037194856983
P008508-11012012-TB-S001	8508	20.0	1.0	HS	Never	2.739933603604889
P009071-12022014-TB-01	9071	25.0	1.0	CD	Ex	2.674016527812246
0625UC	5893	43.0	1.0	UC	Current	2.5551216623773447
P008465-16112011-TB-S001	8465	46.0	0.0	HS	Current	2.595846874338936
P009001-30102013-TB-01	9001	21.0	0.0	CD	Never	2.607129205235336
P008637-02052012-TB-S001	8637	0.0	0.0	HL		2.5598627320498646
P008843-19032013-TB-01	8843	53.0	0.0	UC	Ex	2.7749642090975146
P008842-19032013-TB-01	8842	27.0	0.0	CD	Current	2.6623777561798705
P008792-30012013-TB-01	8792	48.0	0.0	UC	Ex	2.6515462291737375
P008780-23012013-TB-01	8780	26.0	1.0	UC	Never	2.5803577633179793
0271HC	7966	48.0	1.0	HL	Never	2.534817311749033
P008514-18012012-TB-S001	8514	42.0	0.0	HS	Current	2.5907502892729917
P009072-12022014-TB-01	9072	36.0	1.0	UC	Current	2.649858839570749
P008624-05032012-TB-S001	8624	67.0	1.0	HS	Ex	2.531576734554339
0688CD	7200	78.0	1.0	CD	Current	2.439182888793012
P009106-16042014-TB-01	9106	49.0	0.0	UC	Never	2.541450279162097
0076HC	7917	23.0	0.0	HL	Never	2.5978200523198467
P009171-22082014-TB-01	9171	18.0	0.0	CD	Never	2.7125390720327536
P008646-26062012-TB-S001	8646	32.0	1.0	HL	Ex	2.6395055759259547
0261HC	7982	55.0	0.0	HL	Ex	2.607046391732884
P008863-17042013-TB-01	8863	79.0	1.0	CD	Never	2.4983353528687378
P008830-24042013-TB-01	8830	37.0	1.0	HS	Current	2.627559457145719
0125HC	7864	63.0	1.0	HS	Never	2.3822749125972558
P008777-23012013-TB-01	8777	35.0	0.0	UC	Never	2.5311706761055084
P008919-22072013-TB-01	8919	39.0	0.0	HS	Never	2.4181813322608523
0168H	8053	44.0	1.0	HL	Current	2.506109340060286
P008051-30052012-TB-S001	8051	36.0	1.0	HL	Never	2.606283164707416
P008813-20022013-TB-01	8813	51.0	1.0	CD	Current	2.587535946404951
2127CD	7442	42.0	0.0	CD	Ex	2.4562665773571575
2156UC	6320	30.0	0.0	UC	Ex	2.7224010768821616
P008783-24012013-TB-01	8783	23.0	1.0	UC	Never	2.681713093781256
2130CD	7444	23.0	0.0	CD	Current	2.592487887359345
P009170-20082014-TB-01	9170	21.0	0.0	HS	Current	2.4774415759767905
P008458-03102011-TB-S001	8458	58.0	0.0	HS	Never	2.4784836762458053
P008499-04012012-TB-S001	8499	34.0	1.0	HS	Ex	2.6230916296041658
P008636-02052012-TB-S001	8636	37.0	1.0	HL	Don't know	2.488493697766878
0642CD	7158	58.0	0.0	CD	Ex	2.3527261571171683
0757UC	6074	25.0	1.0	UC	Never	2.590942345935902
0243HC	7978	39.0	1.0	HL	Never	2.519203333428931
0010HC	7916	21.0	0.0	HL	Never	2.470596239977486
444	3776	55.0	1.0	CD	Current	2.606018100784868
2217UC	6379	38.0	0.0	UC	Never	2.6148706659217895
P009181-08092014-TB-01	9181	40.0	0.0	UC	Ex	2.60665757837633
P009138-17062014-TB-01	9138	39.0	1.0	HS	Never	2.50666412034373
P008995-17102013-TB-01	8995	27.0	0.0	HS	Never	2.5033911905148205
P009189-24092014-TB-01	9189	65.0	1.0	UC	Ex	2.5661881972361957
P007101-09102012-TB-S01	7101	39.0	1.0	CD	Never	2.632030118815038
P008770-14012013-TB-01	8770	27.0	0.0	UC	Never	2.6349936619423575
P008987-10102013-TB-01	8987	29.0	1.0	HL	Never	2.5648125352180546
0126HC	7840	36.0	0.0	HL	Ex	2.4272194167087857
2214UC	6376	51.0	0.0	UC	Current	2.566761727681507
P009128-04062014-TB-01	9128	41.0	1.0	CD	Current	2.5771697486183114
P008826-04032013-TB-01	8826	18.0	1.0	HS	Current	2.586575689688334
P009147-02072014-TB-01	9147	30.0	0.0	CD	Ex	2.5774075512154355
0220HC	8094	31.0	1.0	HL	Current	2.561193237225745
0026H	7883	21.0	1.0	HL	Never	2.497181106026743
P008797-06022013-TB-01	8797	46.0	1.0	UC	Ex	2.5436991614537106
P009008-07112013-TB-01	9008	22.0	0.0	UC	Current	2.667140513624125
683	4012	32.0	0.0	CD	Never	2.553956735594448
P008798-06022013-TB-01	8798	28.0	1.0	HS	Never	2.6334169096400695
0069HC	7921	31.0	0.0	HL	Never	2.562842337698715
0131HC	7878	46.0	0.0	HL	Current	2.493259826853831
667	3996	23.0	1.0	CD	Never	2.606267133900504
0586CD	7116	24.0	1.0	CD	Current	2.5387172514126144
P008622-27022012-TB-S001	8622	20.0	0.0	UC	Never	2.5877722668145333
P008941-26082013-TB-01	8941	48.0	0.0	HS	Ex	2.597776403727716
576	3907	55.0	0.0	CD	Current	2.5711779987467054
2099CD	7414	18.0	1.0	CD	Current	2.5943198349720538
P008960-09092013-TB-01	8960	31.0	0.0	HS	Ex	2.49385725800324
P008846-20032013-TB-01	8846	27.0	1.0	HS	Never	2.560859567997254
P008743-22112012-TB-S01	8743	35.0	1.0	UC	Ex	2.5604472106107585
0255HC	7990	51.0	1.0	HL	Ex	2.476174282842907
P009090-19032014-TB-01	9090	71.0	0.0	UC	Ex	2.563226112983999
P008937-21082013-TB-01	8937	58.0	1.0	CD	Ex	2.5575383970048406
P008856-08042013-TB-01	8856	26.0	0.0	CD	Never	2.651136294252719
P008608-17022012-TB-S001	8608	26.0	0.0	HL	Never	2.568194814174818
0050H	7942	30.0	0.0	HL	Current	2.6632991598077616
0835UC	6144	37.0	1.0	UC	Never	2.6604215425076667
P009050-10012014-TB-01	9050	31.0	0.0	HL	Never	2.5269666867181453
0266H	7961	55.0	0.0	HL	Current	2.473499190317875
0316HC	8009	32.0	0.0	HL	Never	2.3552365322288646
811	4140	24.0	1.0	CD	Current	2.464514814188305
P008967-18092013-TB-01	8967	58.0	0.0	HS	Ex	2.371956206698407
P009175-27082014-TB-01	9175	51.0	0.0	CD	Never	2.586822587842423
P008952-02092013-TB-01	8952	48.0	1.0	UC	Ex	2.418494425508484
P009144-25062014-TB-01	9144	29.0	1.0	HS	Never	2.4168658407962558
552	3883	23.0	1.0	CD	Never	2.5642589809471277
0814UC	6127	22.0	0.0	UC	Current	2.5164931954969996
0078HC	7929	21.0	1.0	HL	Never	2.4979604067545034
583	3914	57.0	0.0	CD	Current	2.5051202421332786
P008609-18022012-TB-S001	8609	21.0	0.0	UC	Never	2.644545292340717
0001HC	7856	37.0	0.0	HL	Never	2.519165714812547
P009017-20112013-TB-01	9017	32.0	1.0	HS	Never	2.456256176061435
P008617-28022012-TB-S001	8617	60.0	0.0	HS	Ex	2.6302076309550535
P008775-18012013-TB-01	8775	22.0	0.0	UC	Never	2.611996351910441
P009153-09072014-TB-01	9153	31.0	0.0	UC	Current	2.5400751918828584
P009113-28042014-TB-01	9113	66.0	0.0	CD	Current	2.5081133742367236
P008736-07112012-TB-S01	8736	50.0	1.0	UC	Ex	2.5063823612528275
0195H	8031	22.0	1.0	HL	Never	2.6376777923686237
P008423-13072011-TB-S001	8423	0.0	1.0	HL		2.4088205224671313
0529CD	7063	31.0	1.0	CD	Current	2.596548827938692
P008810-19022013-TB-01	8810	25.0	1.0	CD	Never	2.735695789998169
0177HC	8061	30.0	0.0	HL	Ex	2.582117492407298
P008861-11042013-TB-01	8861	60.0	1.0	CD	Ex	2.415789895040003
P009112-28042014-TB-01	9112	37.0	1.0	UC	Ex	2.3735581298397235
0912UC	6214	58.0	1.0	UC	Never	2.297030063654046
P008832-11032013-TB-01	8832	41.0	0.0	HS	Ex	2.4208346738725326
0052HC	7954	40.0	0.0	HL	Current	2.2932406100472673
P008839-18032013-TB-01	8839	51.0	0.0	CD	Current	2.339349831423884
2090CD	7405	21.0	1.0	CD	Current	2.3467256053239893
0703UC	6029	19.0	0.0	UC	Never	2.5318448941977683
0190HC	8111	29.0	0.0	HL	Never	2.342585559616179
P007860-30052012-TB-S001	7860	56.0	1.0	HL	Ex	2.419108814561079
P008640-10052012-TB-S001	8640	30.0	0.0	CD	Never	2.4830121188694876
P008977-02102013-TB-01	8977	28.0	1.0	HS	Never	2.4342263147224914
0633UC	5901	61.0	0.0	UC	Ex	2.5638533598686006
P009004-06112013-TB-02	9004	26.0	1.0	HS	Never	2.5603549633935847
P008935-19082013-TB-01	8935	48.0	1.0	CD	Ex	2.6171172497359034
0601CD	7131	38.0	0.0	CD	Current	2.4787094993756886
P008752-03122012-TB-S01	8752	33.0	1.0	UC	Never	2.6421498938143437
P008791-30012013-TB-01	8791	50.0	0.0	CD	Current	2.555911712846625
0153HC	7851	49.0	1.0	HL	Ex	2.5448475430809943
0037HC	7893	26.0	0.0	HL	Never	2.5371618562084737
441	3773	25.0	0.0	CD	Never	2.628139637782863
P009146-30062014-TB-01	9146	24.0	1.0	UC	Ex	2.6360953295207623
0009HC	7905	27.0	0.0	HL	Current	2.5231704671994057
P008959-09092013-TB-01	8959	24.0	0.0	HS	Ex	2.609412870540789
P008939-22082013-TB-01	8939	33.0	1.0	CD	Current	2.51709533064683
0312HC	8005	26.0	1.0	HL	Never	2.535503719136702
0216HC	8077	55.0	0.0	HL	Never	2.409262673375769
P009183-10092014-TB-01	9183	22.0	0.0	HS	Never	2.4470048808005167
0146HC	7845	34.0	0.0	HL	Ex	2.512169650263672
0943UC	8171	37.0	0.0	UC	Current	2.4725979502248645
P008425-19072011-TB-S001	8425	29.0	1.0	CD	Never	2.6630526469764306
P009097-25032014-TB-01	9097	33.0	1.0	HS	Never	2.510108036744346
0941UC	6437	24.0	0.0	UC	Never	2.556976203748732
P008485-06122011-TB-S001	8485	23.0	0.0	CD	Ex	2.589431708561288
0269H	7964	24.0	1.0	HL	Current	2.590342470844337
P009188-24092014-TB-01	9188	62.0	1.0	UC	Ex	2.382002429711759
P008434-22082011-TB-S001	8434	62.0	0.0	CD	Ex	2.4296029309450238
P008648-28062012-TB-S001	8648	40.0	1.0	HL	Never	2.544365418389226
P009102-02042014-TB-01	9102	41.0	0.0	UC	Ex	2.5747400364680946
P008979-07102013-TB-01	8979	37.0	1.0	HS	Ex	2.561490759324433
0311HC	8004	26.0	1.0	HL	Ex	2.5792639087329485
983	4311	56.0	1.0	CD	Current	2.259193699684493
P009123-23052014-TB-01	9123	23.0	0.0	CD	Current	2.529750602220163
P009143-25062014-TB-01	9143	23.0	0.0	HS	Current	2.4822498071808203
0028HC	7885	21.0	0.0	HL	Never	2.4158536524628547
358	3690	65.0	0.0	HS	Never	2.7329668875798743
2096UC	5988	39.0	0.0	UC	Never	2.62525735986392
P008516-20012012-TB-S001	8516	25.0	1.0	UC	Never	2.677752782930629
